# Histological and gene-expression analyses of pyloric sphincter formation during stomach metamorphosis in *Xenopus laevis*

**DOI:** 10.1101/2024.04.29.591326

**Authors:** Kei Nagura, Takafumi Ikeda, Takashi Hasebe, Yumeko Satou-Kobayashi, Sumio Udagawa, Shuji Shigenobu, Atsuko Ishizuya-Oka, Masanori Taira

**Affiliations:** Department of Biological Sciences, Graduate School of Science, The University of Tokyo, 7-3-1 Hongo, Bunkyo-ku, Tokyo 113-0033, Japan; Institute for Protein Dynamics, Kyoto Sangyo University, Kyoto 603-8555, Japan (present address); Faculty of Life Sciences, Kyoto Sangyo University, Kyoto 603-8555, Japan (present address); Department of Biology, Nippon Medical School, Kyonan-cho, Musashino, Tokyo 180-0023, Japan; Advanced Comprehensive Research Organization, Teikyo University, 2-11-1 Kaga, Itabashi-ku, Tokyo 173-0003, Japan (present address); Misaki Marine Biological Station, Graduate School of Science and Center for Marine Biology, The University of Tokyo, 1024 Koajiro Misaki, Miura, Kanagawa 238-0225, Japan; Tateyama Marine Laboratory, Marine and Coastal Research Center, Ochanomizu University, Kou-yatsu 11, Tateyama, Chiba, 294-0301, Japan (present address); National Institute for Basic Biology (NIBB), Nishigonaka 38, Myodaiji, Okazaki 444-8585, Japan; Department of Biological Sciences, Faculty of Science and Engineering, Chuo University, 1-13-27 Kasuga, Bunkyo-ku, Tokyo 112-8551, Japan (present address)

**Author notes:** Corresponding author: Masanori Taira. These authors contributed equally to this work (Kei Nagura, Takafumi Ikeda).

**Keywords:** *Xenopus laevis*, metamorphosis, remodeling, stomach, pylorus, pyloric sphincter, gene expression, RNA-seq analysis

## Abstract

During anuran metamorphosis from herbivorous tadpoles to carnivorous frogs, the gastrointestinal (GI) tract undergoes drastic remodeling, such as the formation of the stomach-intestine boundary and the development of the pyloric sphincter at the posterior end of the stomach. However, the morphogenetic process and molecular mechanisms of how the pyloric sphincter is formed during metamorphosis, instead of during embryogenesis as in amniotes, are largely uninvestigated. Using the African clawed frog *Xenopus laevis*, we histologically examined the development of the pylorus region from embryonic to froglet stages and performed spatiotemporal gene expression analyses. We found that the pyloric sphincter is formed at a flexure within the pyloric region during metamorphic climax, and that the pyloric and duodenal epithelia, which are morphologically indistinguishable before sphincter formation, become clearly demarcated by the sphincter at the end of metamorphosis. Consistent with these morphological changes, expression domains of a stomach marker *barx1* and an intestine marker *cdx2* overlapped until late metamorphic climax, but became separated after metamorphosis. Despite the absence of the sphincter before metamorphosis, various genes crucial for sphincter formation in amniotes were already expressed in the pylorus region of *Xenopus* embryos. RNA-sequencing analysis at pre-metamorphic and metamorphic-climax stages suggest unappreciated roles of genes, such as those for retinoic acid signaling and various transcription factors, in suppressing or promoting sphincter formation. These data provide histological and molecular insights into the heterochrony of the pyloric sphincter formation in amniotes and anurans.
