## Supplementary material for "Histological and gene-expression analyses of pyloric sphincter formation during stomach metamorphosis in *Xenopus laevis*": Table S6

### Sheet: Table S6
	Table S6. Representatives genes and L/S pairs in Groups 1, 2, and 3 associated with pylorus/sphincter-related TF genes
					Pylorus/sphincter-related TF genes and others*
	Group no.	Cluster no.	No. of genes	No. of L/S	L/S pairs	unpairs	L/S pairs within the group	L/S pairs with other groups
	Group 1	#2	21	6	nkx2-3.L/S , nkx2-5.L/S, nkx3-2.L/S, pdx1.L/S, six2.L/S; klf4.L/S;	cdx2.L; ascl1.S, fev.S, hnf4g.L, klf3.L, meis2.L, nkx6-2.L, nkx6-3.L, tbx1.L	ascl1.L/S, fev.L/S	Between G1 and G2: bcl11a.L/S, G2#15,G1#39 carhsp1.L/S, G2#8,G3#21 ets2.L/S, G1#39,G2#8 insm1.L/S, G2#1,G1#39 klf6.L/S, G2#8,G1#39 Between G2 and G3 mier2.L/S, G3#6,G2#8 mxd1.L/S, G1#39,G2#15 pax6.L/S, G1#39,G2#1 tcf7l2.L/S, G3#6,G2#15 ovol2.L/S, G2#1,G3#21 Between G3 and G1: foxa1.L/S, G1#39,G3#42 klf3.L/S, G1#2 G3#6 nkx6-2.L/S, G1#2,G3#21 nkx6-3.L/S, G1#2,G3#21 (total 14 pairs between the group…
		#39	17	1	neurod1.L/S;	sox9.L; ascl1.L, bcl11a.S, bnc1.L, ets2.L, fev.L, foxa1.L, ikzf2.L, insm1.S, klf6.S, mxd1.L, mycl.L, pax6.L, zbtb34.S, znf534.L,
	Group 2	#8	80	14	hoxa4.L/S, mafb.L/S, meis3.L/S, myc.L/S, pbx1.L/S, tgif1.L/S, tgif2.L/S, thibz.L/S, etc. (total 14 pais)	barx1.L; ets2.S, foxf2.S, foxl1.S, foxn1.S, hand2.S, hes6.1.S, hoxa5.S, klf6.L, lef1.S, phox2b.S, rxrb.L, sox4.S, etc. (total 52 genes)	barx1.L/S, e2f3.L/S, e2f4.L/S, erf.L/S, fosl2.L/S, foxf2.L/S, gli3.L/S, hand2.L/S, klf11.L/S, mycn.L/S, rxrb.L/S, smarcc1.L/S, snai2.L/S, sox4.L/S, sub1.L/S, tcf3.L/S, tfdp2.L/S, znf219.L/S, znf281.L/S, znf326.L/S (total 20 pairs)
		#14	21	0		barx1.S; cebpb.L, foxf2.L, hand2.L, hbox10.S, hoxb4.S, hoxb5.S, phox2a.S, snai2.L, tcf21.L, etc. (total 21 genes)
		#1	70	10	foxf1.L/S, hmgb1.L/S, hmgb2.L/S, hmgb3.L/S, sp1.L/S, twist1.L/S etc. (total 10 pairs)	arx.L, foxc1.S, hoxa3.L, hoxb2.S, pax6.S, pou2f1.L, snai1.L, snai2.S, tfec.S, etc. (total 50 genes)
		#15	87	13	cebpd.L/S, junb.L/S, rara.L/S, smad3.L/S etc. (total 13 pairs)	foxa2.L, hes1.S, rxrb.S, smad1.S, sox4.L, tcf7l1.L, thra.L, etc. (total 61 genes)
	Group 3	#42	16	3	sox2.L/S; creb3l4.L/S, pparg.L/S	atf4.L, atf5.L, creb3.S, creb3l2.S, foxa1.S, foxj1.2.S, foxq1.S, klf8.L, nr1i2.L, sox21.S	atf5.L/S, foxq1.L/S
		#6	27	1	rere.L/S;	foxq1.L, irf6.S, klf3.S, klf5.L, meis1.L, nr1i3.S, pitx2.S, runx3.S, tcf7l2.L, wt1.L, etc. (total 25 genes)
		#21	27	2	hnf1b.L/S, tox.L/S	emx1l.L, foxn4.S, foxp4.S, mlxipl.L, nkx6-2.S, nkx6-3.S, ovol2.S, tox2.L etc. (total 23 genes)
		#29	19	1	crem.L/S;	gbx1.L, irf7.L, nr3c1.L, rel.S, etc. (total 17 genes)
	*, Bold in magenta: pylorus/sphincter-related transcription facotor (TF) genes; bold, dot plots are presented in Fig. S8.
