## Supplementary material for "Histological and gene-expression analyses of pyloric sphincter formation during stomach metamorphosis in *Xenopus laevis*": Table S8

### Sheet: Table S8
Table S8. List of amniote embryonic intestinal TF genes and Xenopus orthologs.
Amniote intestinal TF genes	References	Xenopus othologs	X. laevis homeolog L	X. laevis homeolog S	Comments
Bach1	Li et al., 2009	bach1	bach1.L	bach1.S
Cdx1	Gao et al., 2009	cdx1	cdx1.L	cdx1.S
Cdx2	Gao et al., 2009	cdx2	cdx2	cdx2
Creb3l3	Li et al., 2009	n.a.	n.a.	n.a.
Foxf1	reviewed in Le Guen et al., 2015	foxf1	foxf1.L	foxf1.S
Foxf2	reviewed in Le Guen et al., 2015	foxf2	foxf2.L	foxf2.S
Hnf1a	Gao et al., 2009	hnf1a	hnf1a	hnf1a
Hnf4a	Gao et al., 2009	hnf4a	hnf4a.L_LOC108700876 [provisional:hnf4a]	hnf4a
Hnf4g	Li et al., 2009	hnf4g	hnf4g.L	hnf4g.S
Irf7	Li et al., 2009	irf7	irf7.L	n.a.
Isx	Gao et al., 2009	isx	isx.L1_Xelaev18000389m isx.L2_Xelaev18000392m	isx.S_Xelaev18019811m
Maf	Li et al., 2009	maf	maf.L	maf.S
Mafb	Li et al., 2009	mafb	mafb.L	mafb.S
Mlx	Li et al., 2009	mlx	mlx.L	mlx.S
Mlxipl	Li et al., 2009	mlxipl	mlxipl.L	mlxipl.S_LOC108708880 [provisional:mlxipl]
Nr1i3	Li et al., 2009	nr1i3	nr1i3.L	nr1i3.S
Nr2e3	Li et al., 2009	nr2e3	nr2e3.L	nr2e3.S
Nr3c2	Li et al., 2009	nr3c2	nr3c2.L	nr3c2.S
Ovol1	Li et al., 2009	ovol1	ovol1.L	n.a.
Plagl2	Li et al., 2009	n.a.	n.a.	n.a.
Ppara	Li et al., 2009	ppara	ppara.L	ppara.S
Prdm16	Li et al., 2009	prdm16	prdm16.L_LOC108696629 [provisional:prdm16]	prdm16.S
Prrx1	Li et al., 2009	prrx1	prrx1.L	prrx1.S
Srebf1	Li et al., 2009	srebf1	srebf1.L_LOC108701685 [provisional:srebf1]	srebf1.S
Tcfec	Li et al., 2009	tfec	tfec.L_LOC108711135 [provisional:tfec]	tfec.S_LOC108713110 [provisional:tfec]
Thrb	Li et al., 2009	thrb	thrb.L	thrb.S
TF, transcription facotr; n.a., not assigned
