## Supplementary material for "Histological and gene-expression analyses of pyloric sphincter formation during stomach metamorphosis in *Xenopus laevis*": Table S9

### Sheet: Table S9
Table S9. Expression profiles of intestinal TF genes in pre-metamorphic and metamorphic stomach.
Upregulation*	Downregulation*	No change*	0 or <2 TPM*
foxf1.L/S (G2#1†,G2#1)‡ foxf2.L/S (G2#14,G2#8) mafb.L/S (G2#8,G2#8) tfec.S (G2#1) hnf4a.L/S (#28,#17) nr3c2.L (#27)	cdx2.L (G1#2) hnf4g.L/S (G1#2,#26) irf7.L (G3#29) isx.L1 (G3#21)§ mlxipl.L (G3#21) srebf1.S (#20)	hnf1a.L/S (#10,#30) mlx.L/S (#23,#41) nr1i3.L/S (#23,G3#6) nr3c2.S (#17) ppara.L/S (#31,#32) prdm16.L/S (#41,#26) srebf1.L (#19)	bach1.L/S, cdx1.L/S, cdx2.S, maf.L/S, isx.L2/S, mlxipl.S, nr2e3.L/S, ovol1.L, prrx1.L/S, tfec.L, thrb.L/S
*, Up- or down-regulation or no change at stage 60 compared to stage 53; 0 or <2 TPM, No or low expression at both stages 53 and 60. †, Group and cluster numbers are abbreviated in the parentheses such that G2#1 indicates Group 2 and cluster #1. ‡, Group and cluster numbers of L/S pairs are abbreviated such that foxf1.L/S (G2#1,G2#1) indicates foxf2.L (G2#1) and foxf2.L (G2#1). §, the isx gene ha…
