## Supplementary material for "Histological and gene-expression analyses of pyloric sphincter formation during stomach metamorphosis in *Xenopus laevis*": Table S10

### Sheet: Table S10
Table S10. Differentially expressed gene analysis of embryonic intestinal TF genes in adult Xenopus intestine and stomach.
Gene Name	Gene ID	baseMean	log2FoldChange	lfcSE	stat	pvalue	padj	DEG	Adult_stomach_T (TPM)	Adult_stomach_U (TPM)	Adult_intestine_T (TPM)	Adult_intestine_U (TPM)
cdx1.S	gene18357	4862.44	11.5705	0.945048	12.2433	1.82388e-34	8.64598e-32	upregulated DEG	0.039198	0	137.678	45.6997
cdx2.L	gene3004	3475.62	12.3945	1.09494	11.3198	1.04754e-29	3.36069e-27	upregulated DEG	0.014466	0	65.0979	61.2138
cdx2.S	gene6896	1950.95	10.3177	1.159	8.90225	5.47237e-19	6.035e-17	upregulated DEG	0	0.055856	45.2881	69.521
isx.S_Xelaev18019811m (isx.S)	gene24355	1581.94	9.7259	1.21533	8.00268	1.21736e-15	9.01269e-14	upregulated DEG	0.053048	0	71.2223	6.11132
hnf4g.L	gene12136	1537.72	4.42383	0.754168	5.86584	4.46869e-09	1.58051e-07	upregulated DEG	1.79115	0.75478	23.7885	41.7915
cdx1.L	gene17410	71.5703	9.63282	1.82187	5.28731	1.24128e-07	3.52318e-06	upregulated DEG	0	0	0.795429	1.41636
maf.S	gene20497	1656.94	3.54476	0.684525	5.17843	2.23763e-07	6.06912e-06	upregulated DEG	0.91819	1.50407	28.2267	16.095
hnf4g.S	gene8059	1586.68	4.46343	0.970461	4.59929	4.23937e-06	9.02457e-05	upregulated DEG	2.35328	1.04888	14.1039	68.6373
srebf1.L_LOC108701685 [provisional:srebf1]	gene36718	6561.24	2.82589	0.664633	4.2518	2.12058e-05	0.000381827	upregulated DEG	5.50131	8.32856	83.6853	63.7147
maf.L	gene3148	3070.67	2.60856	0.629804	4.14186	3.44503e-05	0.000595957	upregulated DEG	2.6045	3.25425	38.9327	17.4407
mafb.S	gene1130	3288.9	2.73484	0.662291	4.12936	3.63775e-05	0.000624195	upregulated DEG	3.68559	5.64804	61.6016	35.3802
hnf4a.L_LOC108700876 [provisional:hnf4a]	gene44046	4668.97	2.5524	0.618878	4.12424	3.71963e-05	0.000636182	upregulated DEG	6.47833	5.67971	84.8334	27.7557
srebf1.S	gene16347	10684.4	2.13544	0.662082	3.22534	0.00125823	0.0142156	upregulated DEG	9.59994	12.87	72.4906	69.8393
prrx1.S	gene3661	59.1932	3.44134	1.10454	3.11563	0.00183555	0.0195765	upregulated DEG	0.052422	0.087432	2.25536	0.447632
mafb.L	gene11121	3302.98	2.91388	0.952989	3.05762	0.00223101	0.0229392	upregulated DEG	1.4424	5.45202	27.5131	48.2291
hnf4a.S	gene37373	4969.03	1.92895	0.684564	2.81777	0.00483578	0.0433255	upregulated DEG	7.69277	10.3091	85.716	27.4541
nr2e3.L	gene39066	9.57898	6.73145	2.63101	2.5585	0.0105124	0.0816147	non-DEG	0	0	0.111598	0.143464
irf7.L	gene11542	1046.25	1.31089	0.640064	2.04806	0.040554	0.232349	non-DEG	2.86907	3.59047	17.0606	8.07254
tfec.L_LOC108711135 [provisional:tfec]	gene44148	31.652	2.24236	1.39807	1.6039	0.108735	0.461334	non-DEG	0.108671	0.031975	1.03529	0.083789
ppara.L	gene20119	610.789	1.2478	0.78651	1.58651	0.112624	0.47141	non-DEG	4.23854	2.68933	6.53015	13.5473
nr3c2.L	gene44171	1040.56	0.897882	0.645044	1.39197	0.163932	0.590121	non-DEG	3.77048	1.61528	10.9482	3.73174
hnf1a.S	gene43727	744.69	0.99896	0.761544	1.31176	0.189602	0.638671	non-DEG	8.05344	1.77733	12.6704	11.4634
tfec.S_LOC108713110 [provisional:tfec]	gene49958	19.6959	2.09223	1.96077	1.06704	0.285953	0.786469	non-DEG	0.208408	0	1.15204	0.136483
nr0b2.S	gene19704	1326.4	-0.931845	0.898883	-1.03667	0.29989	0.804595	non-DEG	22.5653	2.55475	8.09414	7.41564
ncoa4.S	gene15485	6824.22	-0.705276	0.736906	-0.957077	0.338528	0.85084	non-DEG	67.6204	14.8097	48.9668	19.6385
ncoa4.L	gene11851	5040.59	-0.732887	0.80104	-0.914919	0.360234	0.873931	non-DEG	55.0121	8.59889	31.9642	17.1273
foxf2.S	gene46836	291.06	-0.644604	0.73157	-0.881125	0.37825	0.894954	non-DEG	2.16249	1.83582	3.26039	0.848725
hnf1a.L	gene42851	851.976	0.5547	0.715859	0.774873	0.438415	0.946641	non-DEG	9.99112	3.6966	10.5648	13.9455
nr1i3.S	gene13585	1729.03	0.823229	1.15658	0.711777	0.476603	0.972624	non-DEG	2.18658	14.4646	8.58821	32.5835
foxf1.L	gene14364	1296.47	-0.427012	0.643525	-0.663551	0.506978	0.987705	non-DEG	7.5309	9.91446	13.598	6.72398
nr1i3.L	gene10562	844.005	0.815599	1.23304	0.661454	0.508321	0.988114	non-DEG	0.729006	7.02727	3.77627	15.4374
bach1.L	gene43405	559.769	0.25941	0.691611	0.375082	0.7076	0.99998	non-DEG	4.63866	1.32569	6.11153	3.39738
bach1.S	gene1303	392.617	0.134637	1.0375	0.12977	0.896748	0.99998	non-DEG	3.96705	0.369788	5.59518	1.06731
foxf1.S	gene3222	1420.22	-0.149655	0.621889	-0.240645	0.80983	0.99998	non-DEG	12.5932	15.4967	23.8486	14.5347
foxf2.L	gene2457	103.399	-0.50761	0.829498	-0.611948	0.540572	0.99998	non-DEG	0.909263	1.26177	1.30113	0.962236
isx.L1_Xelaev18000389m	gene29843	161.923	0.263049	1.07857	0.243886	0.807319	0.99998	non-DEG	4.13723	1.0778	9.05992	0.752195
mlx.L	gene6495	1673.45	-0.0534032	0.539238	-0.0990346	0.921111	0.99998	non-DEG	30.6941	20.9571	43.2739	27.4089
mlx.S	gene12337	2124.75	-0.0873723	0.54658	-0.159853	0.872997	0.99998	non-DEG	11.4287	8.34015	15.1986	10.9623
mlxipl.L	gene12305	761.503	0.151107	1.06155	0.142346	0.886807	0.99998	non-DEG	1.45547	6.31312	3.19428	8.90643
nr0b2.L	gene7774	2981.06	0.145502	1.13655	0.128021	0.898133	0.99998	non-DEG	48.7772	1.47344	45.1458	22.9358
nr3c2.S	gene13869	754.382	0.250782	0.717528	0.349509	0.726707	0.99998	non-DEG	4.62492	1.50704	8.11796	2.44111
ovol1.L	gene7143	17.7221	-0.421293	1.36327	-0.309032	0.757297	0.99998	non-DEG	0.151828	0.061476	0.113436	0.095344
ppara.S	gene12950	8749.56	0.366706	0.666938	0.549835	0.582432	0.99998	non-DEG	56.5199	18.916	59.3384	61.6608
thrb.L	gene4710	40.0932	0.731534	1.39687	0.523694	0.600491	0.99998	non-DEG	0.684292	0.068714	1.70939	0.168939
thrb.S	gene133	26.4596	-0.594692	1.44518	-0.4115	0.680706	0.99998	non-DEG	0.379987	0.052969	0.366097	0.046823
prdm16.S	gene31836	834.819	-2.58913	0.862294	-3.00261	0.00267677	0.0266226	downregulated DEG	7.72384	1.02585	1.0484	0.734823
prdm16.L_LOC108696629 [provisional:prdm16]	gene34482	361.387	-2.67616	0.924129	-2.89587	0.00378109	0.0354147	downregulated DEG	6.55686	0.885506	0.611057	0.723117
isx.L2_Xelaev18000392m	gene25167	N/A	N/A	N/A	N/A	N/A	N/A	N/A	0	0	0	0
mlxipl.S_LOC108708880 [provisional:mlxipl]		N/A	N/A	N/A	N/A	N/A	N/A	N/A	0	0	0	0
nr2e3.S		N/A	N/A	N/A	N/A	N/A	N/A	N/A	0	0	0	0
prrx1.L		N/A	N/A	N/A	N/A	N/A	N/A	N/A	0	0	0	0
Yellow cells, adult Xenopus intestinal genes with 2 or higher TMP.
