## Supplementary material for "Histological and gene-expression analyses of pyloric sphincter formation during stomach metamorphosis in *Xenopus laevis*": Table S1

### Sheet: Table S1
Table S1. Primer sequences for cDNA PCR cloning
gene	forward/reverse	sequence (5' to 3')
gapdh.S	forward	ATAACCGGAATGGCTTTCCG
	reverse	ATGGCGGCCTTGATGTCAT
barx1.L	forward	GCTAAAGTTTGGGGTGCAAG
	reverse	AGTGGACTCAGGGGGAACTT
bmp4.S	forward	AGGAGGAGGATGAACTGCAC
	reverse	TCCAAATGTTCCTCGTGATG
cdx2.L	forward	CCCACCACCAGCTCAACTAT
	reverse	TGTCTTGGATCCCGGTATGT
gata3.S	forward	CGTCCCTTCCTACTACAGCAA
	reverse	GCCCATCTGTCCAACTTTGT
grem1.L	forward	TGTAGCAGCCTCACATGGAC
	reverse	GCCCACTCAGAAGGAAAAGG
nkx2-5.S	forward	CTAAGGGCCCCTCGTCTTT
	reverse	AGGGGGCAGATATCTTTCTTG
nkx3-2.L	forward	GGATGAGGAGGAAACACCAG
	reverse	CATCAGCTGCTCACACTTGG
sox9.S	forward	GACGCTGGGAAAGTTATGGA
	reverse	CGGGATGATCCTTCTTGTGT
